# Identifying long non-coding RNAs and characterizing their functional roles in swine mammary gland from colostrogenesis to lactogenesis

**DOI:** 10.1101/2021.01.17.426976

**Authors:** Lijun Shi, Longchao Zhang, Ligang Wang, Xin Liu, Hongmei Gao, Xinhua Hou, Hua Yan, Fuping Zhao, Wentao Cai, Lixian Wang

**Affiliations:** Institute of Animal Science, Chinese Academy of Agricultural Sciences, Beijing 100193, China

**Keywords:** Swine, Mammary gland, Colostrum, LncRNA, WGCNA

## Abstract

Long non-coding RNAs (lncRNAs) play important regulatory roles in milk biological processes. While, little is known about the identification and function of swine lncRNAs in response to mammary gland development. Here, we identified 286 differentially expressed (DE) lncRNAs in mammary gland at different stages from 14 days prior to (-) parturition to day 1 after (+) parturition using the published RNA-seq data. The expression pattern of these DE lncRNAs was examined, and most of lncRNAs expressions were strongly changed from Day −2 to Day +1. Functional annotation revealed that the DE lncRNAs were mainly involved in the mammary gland developing, lactation developing, milk composition metabolism and colostrum function. By performing the weighted gene co-expression network analysis (WGCNA), we identified 7 out of 12 lncRNA-mRNA modules, including 35 lncRNAs and 319 mRNAs, which were highly associated with the mammary gland at Day −14, Day −2 and Day +1. Integrated analysis of the DE lncRNAs expression pattern examination, targets prediction, function annotation and WGCNA suggested that 18 lncRNAs (such as, *XLOC_020627, ENSSSCG00000051193, XLOC_025150, ENSSSCG00000042618, XLOC_963181, ENSSSCG00000051701, XLOC_018030*, and *XLOC_025146*) and their 20 target genes (such as, *ACTN4, ADCY1, CSN3, SMO, CSN2, PRKAG2, FIBCD1*, and *GALNT7*), were considered as the promising candidates for swine parturition and colostrum occurrence processes. Our research provided the insights into lncRNA profiles and their regulating mechanisms from colostrogenesis to lactogenesis in swine.
