## Supplemental Table for "Identifying long non-coding RNAs and characterizing their functional roles in swine mammary gland from colostrogenesis to lactogenesis": Table S1.xls

### Sheet: Sheet1
Table S1 The information of RNA sequencing data for 15 samples of sow mammary gland tissue
Series	Sample name	SRA run	Time
GSE101983	GSM2720056	SRR5877105	(-) 14 days to parturition
GSE101983	GSM2720057	SRR5877106	(-) 14 days to parturition
GSE101983	GSM2720058	SRR5877107	(-) 14 days to parturition
GSE101983	GSM2720059	SRR5877108	(-) 10 days to parturition
GSE101983	GSM2720060	SRR5877109	(-) 10 days to parturition
GSE101983	GSM2720061	SRR5877110	(-) 10 days to parturition
GSE101983	GSM2720062	SRR5877111	(-) 6 days to parturition
GSE101983	GSM2720063	SRR5877112	(-) 6 days to parturition
GSE101983	GSM2720064	SRR5877113	(-) 6 days to parturition
GSE101983	GSM2720065	SRR5877114	(-) 2 days to parturition
GSE101983	GSM2720066	SRR5877115	(-) 2 days to parturition
GSE101983	GSM2720067	SRR5877116	(-) 2 days to parturition
GSE101983	GSM2720068	SRR5877117	(+) 1 days after parturition
GSE101983	GSM2720069	SRR5877118	(+) 1 days after parturition
GSE101983	GSM2720070	SRR5877119	(+) 1 days after parturition
