## Supplemental Table for "Identifying long non-coding RNAs and characterizing their functional roles in swine mammary gland from colostrogenesis to lactogenesis": Table S3.xls

### Sheet: Sheet1
Table S3 The detailed information of DE lncRNAs identified in this study
Time comparison	DE LncRNAs	logFC	P-value	Adjusted P-value
(-10)vs-14	XLOC_027177	0.882442	1.49e-12	2.22e-09
	ENSSSCG00000050649	1.22896	6.51e-12	8.81e-09
	XLOC_025150	1.0246	9.05e-08	3.55e-05
	ENSSSCG00000024743	-0.658386	2.94e-07	9.44e-05
	XLOC_026156	0.818058	3.76e-06	0.000849509
	ENSSSCG00000039672	1.34038	1.15e-05	0.00223468
	XLOC_337383	-0.765945	0.000233217	0.0260467
	XLOC_025146	0.581539	0.000279887	0.0297899
	ENSSSCG00000046247	1.02244	0.000537227	0.047818
(-6)vs-14	XLOC_025150	1.68934	7.98267e-18	1.91095e-15
	ENSSSCG00000050649	1.2354	1.04638e-13	1.60106e-11
	XLOC_026156	1.39638	2.54686e-13	3.63467e-11
	XLOC_027533	0.712991	9.64935e-13	1.25628e-10
	XLOC_012336	0.701163	9.01828e-09	6.34357e-07
	XLOC_026048	1.61982	1.98785e-08	1.31127e-06
	ENSSSCG00000048149	-1.23078	1.84661e-07	1.00027e-05
	ENSSSCG00000024743	-0.610418	2.43054e-07	1.25257e-05
	XLOC_408080	1.1844	3.56747e-07	1.76495e-05
	XLOC_004739	0.55726	5.41969e-07	2.5216e-05
	ENSSSCG00000046743	1.32256	6.49639e-07	2.98512e-05
	ENSSSCG00000047250	-0.616683	8.25487e-07	3.71269e-05
	ENSSSCG00000036096	0.973247	1.93825e-06	7.71248e-05
	XLOC_799496	-0.842563	2.1469e-06	8.45207e-05
	ENSSSCG00000041987	0.68141	1.30178e-05	0.000415506
	XLOC_025146	0.782032	1.35491e-05	0.000428777
	ENSSSCG00000049480	0.605581	2.43781e-05	0.000710843
	ENSSSCG00000041508	0.845582	4.37979e-05	0.00115873
	ENSSSCG00000049323	-0.758055	4.44455e-05	0.00117377
	ENSSSCG00000047361	0.737668	6.26666e-05	0.00155795
	ENSSSCG00000051023	-0.593447	6.42595e-05	0.00159222
	XLOC_009655	0.424066	6.92923e-05	0.00168596
	ENSSSCG00000044256	-0.76059	9.47039e-05	0.00218693
	XLOC_570364	1.11235	0.000154552	0.00323992
	XLOC_024743	0.847614	0.000177852	0.00363263
	ENSSSCG00000051523	0.729486	0.000196704	0.00394524
	ENSSSCG00000045200	-0.378504	0.000328352	0.00589287
	XLOC_014132	0.949157	0.000334535	0.00598214
	ENSSSCG00000006581	-0.480472	0.000350506	0.00620049
	XLOC_026859	-0.445323	0.000400926	0.00690319
	ENSSSCG00000033794	-0.655165	0.000491607	0.00808022
	XLOC_009194	0.354731	0.000527216	0.00854252
	XLOC_021992	0.723598	0.000546644	0.00883801
	XLOC_504106	0.574126	0.000753857	0.0113132
	ENSSSCG00000046841	0.64657	0.000766584	0.0114606
	XLOC_012374	0.80792	0.000770743	0.0115084
	ENSSSCG00000040582	-0.614262	0.000785389	0.0116684
	ENSSSCG00000046247	1.32987	0.000939674	0.0132952
	ENSSSCG00000047513	0.521931	0.000958228	0.013519
	XLOC_009020	0.689478	0.00110917	0.0151648
	XLOC_015687	0.636258	0.0012543	0.0167262
	ENSSSCG00000048060	0.859725	0.00131411	0.0172908
	ENSSSCG00000039672	0.801365	0.0013428	0.017594
	XLOC_005878	-0.520243	0.00147469	0.0189829
	ENSSSCG00000042682	-0.358167	0.00177047	0.0216556
	XLOC_021553	-0.590523	0.0018178	0.0220965
	XLOC_337383	-0.527123	0.00189049	0.0227749
	ENSSSCG00000045831	0.644243	0.00192422	0.0230875
	ENSSSCG00000044764	0.506316	0.00200552	0.0237729
	ENSSSCG00000043175	-0.390333	0.00213357	0.0248304
	XLOC_244231	-1.04076	0.00217932	0.0251912
	ENSSSCG00000048405	1.11724	0.0022124	0.025514
	ENSSSCG00000040422	-0.66393	0.00221471	0.0255208
	XLOC_654288	-0.893013	0.00223232	0.025686
	ENSSSCG00000048031	0.786133	0.00226796	0.0260134
	ENSSSCG00000046444	1.36893	0.00257678	0.0287121
	ENSSSCG00000046607	-0.545611	0.00278685	0.0303794
	ENSSSCG00000012527	-0.695264	0.00290973	0.0313689
	ENSSSCG00000046599	-0.688553	0.00300749	0.0319751
	ENSSSCG00000050015	-0.260283	0.00319709	0.0334968
	ENSSSCG00000045128	-0.534361	0.00322548	0.0336657
	ENSSSCG00000043982	0.833796	0.00325161	0.0338194
	ENSSSCG00000042185	0.484488	0.00347293	0.0353045
	ENSSSCG00000045895	-0.618841	0.00381042	0.0377129
	ENSSSCG00000051650	-1.49562	0.00381144	0.0377129
	XLOC_198536	-0.57578	0.00475558	0.0446158
	XLOC_005792	0.481266	0.00483092	0.0451001
	XLOC_010030	0.586127	0.00490227	0.0455775
	ENSSSCG00000041560	1.22623	0.00508168	0.046759
	ENSSSCG00000046945	-0.290628	0.00515935	0.047327
	ENSSSCG00000042663	-0.325624	0.00545951	0.0494387
(-2)vs-14	XLOC_025150	3.10022	7.46549e-66	6.53318e-63
	ENSSSCG00000050649	1.77881	3.49035e-25	7.63616e-23
	XLOC_026156	2.1393	6.06481e-24	1.18719e-21
	ENSSSCG00000048149	-2.45091	1.41344e-17	1.55761e-15
	XLOC_026048	2.59881	8.91928e-16	8.19087e-14
	XLOC_017479	3.14348	8.38401e-15	7.08687e-13
	ENSSSCG00000024743	-1.29331	4.66414e-14	3.67134e-12
	XLOC_025146	1.49198	1.0173e-13	7.52952e-12
	ENSSSCG00000036096	1.57087	1.80179e-13	1.28254e-11
	ENSSSCG00000046743	2.17317	3.96536e-12	2.27771e-10
	ENSSSCG00000050616	1.07421	5.2521e-12	2.93742e-10
	ENSSSCG00000047250	-1.22663	7.42607e-12	4.0468e-10
	XLOC_799496	-1.46459	5.12315e-11	2.42681e-09
	XLOC_010589	2.29599	1.06178e-10	4.84544e-09
	ENSSSCG00000049323	-1.64814	1.11067e-09	4.18314e-08
	XLOC_012336	1.08175	1.42663e-09	5.26648e-08
	ENSSSCG00000033794	-1.36583	1.79856e-09	6.51027e-08
	XLOC_337383	-1.54039	2.97915e-09	1.03312e-07
	ENSSSCG00000006581	-0.862733	3.66324e-09	1.24995e-07
	ENSSSCG00000049480	1.00061	5.21428e-09	1.71242e-07
	ENSSSCG00000050015	-1.04883	9.22547e-09	2.8773e-07
	ENSSSCG00000033537	-0.948697	1.41318e-08	4.23869e-07
	ENSSSCG00000046247	2.09006	1.46799e-08	4.3854e-07
	XLOC_015687	1.42626	3.89482e-08	1.07104e-06
	XLOC_570364	1.62571	5.32599e-08	1.40239e-06
	ENSSSCG00000043982	1.60622	7.23236e-08	1.83611e-06
	XLOC_024743	1.24635	9.04062e-08	2.24912e-06
	ENSSSCG00000045365	1.66325	9.6436e-08	2.37924e-06
	ENSSSCG00000046389	2.94162	2.72591e-07	6.12589e-06
	XLOC_021553	-0.973658	6.3601e-07	1.32706e-05
	XLOC_007183	3.04685	6.447e-07	1.34143e-05
	XLOC_005186	0.740483	1.5113e-06	2.90486e-05
	ENSSSCG00000045831	1.05719	1.55113e-06	2.96608e-05
	ENSSSCG00000051701	1.40197	1.79762e-06	3.38094e-05
	ENSSSCG00000047361	1.02561	1.81579e-06	3.41079e-05
	ENSSSCG00000051650	-2.01308	1.84425e-06	3.45553e-05
	XLOC_574152	3.09577	2.2658e-06	4.15639e-05
	ENSSSCG00000042618	-0.854363	2.2843e-06	4.18516e-05
	ENSSSCG00000046495	1.27418	3.93427e-06	6.7431e-05
	ENSSSCG00000044425	1.14333	5.30442e-06	8.84684e-05
	ENSSSCG00000039672	1.27622	5.81955e-06	9.51354e-05
	ENSSSCG00000041987	0.867581	5.95081e-06	9.69663e-05
	ENSSSCG00000042692	1.68114	6.67578e-06	0.000107484
	ENSSSCG00000046945	-0.574453	6.76495e-06	0.000108685
	ENSSSCG00000040582	-1.14742	6.86288e-06	0.00011002
	ENSSSCG00000016379	0.60788	1.03406e-05	0.00015762
	ENSSSCG00000046608	-1.25859	1.33315e-05	0.000199329
	XLOC_026859	-0.684911	1.39726e-05	0.000207249
	XLOC_408080	0.956044	2.49377e-05	0.000343517
	XLOC_021992	0.998249	2.55009e-05	0.000349656
	ENSSSCG00000044134	2.3063	3.42321e-05	0.000452252
	ENSSSCG00000046444	1.79078	3.54183e-05	0.000465476
	ENSSSCG00000048579	-2.27033	3.69054e-05	0.000482887
	XLOC_020207	2.10915	4.59965e-05	0.000588383
	XLOC_009020	0.984447	4.7773e-05	0.000606498
	XLOC_335607	2.33405	4.97188e-05	0.000623271
	ENSSSCG00000049534	-0.614973	5.92254e-05	0.00072221
	XLOC_540073	2.2111	6.65358e-05	0.000804105
	XLOC_654288	-1.31182	6.70113e-05	0.000806664
	XLOC_027533	0.567731	7.47206e-05	0.000885046
	ENSSSCG00000049696	0.704628	8.46896e-05	0.000985088
	ENSSSCG00000047270	-0.708266	8.97141e-05	0.00103624
	XLOC_003829	0.92473	9.77049e-05	0.00110789
	XLOC_014132	0.94356	0.000118766	0.00130977
	ENSSSCG00000049805	1.36445	0.000127618	0.0013991
	XLOC_018030	-1.76089	0.000134911	0.00146716
	XLOC_007694	1.04618	0.000154604	0.0016425
	ENSSSCG00000048678	0.823219	0.000169679	0.00178271
	ENSSSCG00000051023	-0.772556	0.000185657	0.00192341
	ENSSSCG00000045069	-0.55941	0.000186156	0.00192724
	ENSSSCG00000049640	1.12952	0.000191856	0.00197117
	XLOC_570897	2.56219	0.000200487	0.00204126
	ENSSSCG00000050385	1.14336	0.000222928	0.00223936
	ENSSSCG00000048060	1.11842	0.000228026	0.00227674
	ENSSSCG00000046607	-0.815078	0.000237716	0.00236193
	XLOC_504687	1.04743	0.00024543	0.00242063
	ENSSSCG00000041180	-0.783612	0.000246808	0.00243002
	XLOC_018919	-0.685134	0.000258182	0.00251867
	XLOC_005878	-0.689593	0.000263725	0.00256266
	ENSSSCG00000041327	0.771138	0.000265232	0.00257227
	ENSSSCG00000047379	-0.559891	0.000276313	0.00265893
	XLOC_200348	0.925503	0.000289221	0.00276348
	ENSSSCG00000044256	-0.788536	0.000303281	0.00286832
	ENSSSCG00000046815	1.6784	0.000343823	0.00318659
	ENSSSCG00000045657	1.428	0.000403108	0.00366119
	XLOC_862244	0.979131	0.000406477	0.00368729
	XLOC_012374	0.896396	0.000429124	0.00385745
	XLOC_009655	0.539412	0.000443071	0.00396843
	ENSSSCG00000042438	-0.601466	0.000450935	0.00402674
	XLOC_020627	-1.0364	0.000474944	0.00419581
	ENSSSCG00000045440	-0.727579	0.000596094	0.00508491
	XLOC_014131	0.72742	0.000607855	0.00516156
	ENSSSCG00000033217	-0.967243	0.000712219	0.00586044
	ENSSSCG00000046599	-0.810773	0.000717538	0.00589443
	ENSSSCG00000039815	-0.636115	0.000719959	0.00591105
	ENSSSCG00000042332	0.803499	0.000767834	0.00622171
	ENSSSCG00000048724	1.33595	0.000773485	0.00625388
	ENSSSCG00000034251	1.01885	0.000778561	0.00628808
	ENSSSCG00000041560	1.57267	0.000788596	0.00635189
	ENSSSCG00000045280	1.03392	0.000789701	0.00635735
	ENSSSCG00000045485	0.429103	0.000871174	0.00689019
	ENSSSCG00000046723	0.94789	0.000956524	0.00748958
	ENSSSCG00000048177	-0.929704	0.000978138	0.00761872
	ENSSSCG00000045200	-0.538551	0.00103986	0.00801555
	ENSSSCG00000048693	1.34398	0.00104707	0.00805439
	ENSSSCG00000049698	-0.94361	0.00124463	0.00927671
	ENSSSCG00000044141	-0.56934	0.00125215	0.0093188
	XLOC_800414	1.52423	0.00125563	0.00934001
	ENSSSCG00000011196	0.48893	0.0013383	0.00987594
	ENSSSCG00000043747	0.940796	0.00139567	0.0102424
	XLOC_1094570	-0.794114	0.00141461	0.0103365
	ENSSSCG00000044841	-0.381768	0.00169336	0.0119464
	XLOC_407048	-0.980534	0.00172411	0.0121217
	XLOC_021249	-0.950442	0.00177135	0.012372
	XLOC_017835	-0.452063	0.00211446	0.014292
	XLOC_003732	-0.669622	0.00214559	0.0144434
	ENSSSCG00000041508	1.02411	0.00258378	0.0167344
	XLOC_024420	1.1169	0.00260249	0.0168117
	ENSSSCG00000016343	-0.761897	0.00270142	0.0173303
	XLOC_017805	0.744159	0.00283262	0.0180397
	ENSSSCG00000043173	-0.676821	0.00287347	0.0182608
	ENSSSCG00000042663	-0.376626	0.00302285	0.0189991
	XLOC_535646	1.94641	0.00317518	0.019748
	XLOC_014830	0.452258	0.00324559	0.0200935
	ENSSSCG00000047147	-0.540117	0.00341259	0.020953
	ENSSSCG00000048420	-0.503556	0.00351389	0.0214422
	ENSSSCG00000044985	0.98917	0.00396143	0.0234891
	XLOC_004739	0.422048	0.00402673	0.0237721
	XLOC_025410	0.69013	0.00411973	0.0241772
	ENSSSCG00000049610	0.57783	0.0044842	0.0259477
	XLOC_963181	-1.077	0.00459345	0.0263951
	ENSSSCG00000042185	0.585507	0.00472699	0.0270114
	ENSSSCG00000042000	-0.788731	0.00478863	0.0272585
	XLOC_862886	-1.17899	0.00482003	0.0274007
	XLOC_025586	-1.17133	0.00482632	0.027426
	XLOC_002435	0.876589	0.00486374	0.0275964
	ENSSSCG00000050339	0.670868	0.00497886	0.0280704
	ENSSSCG00000036880	0.337879	0.00503325	0.0282885
	ENSSSCG00000041317	-0.767683	0.00520683	0.0291101
	ENSSSCG00000048215	0.810162	0.0059515	0.0323494
	XLOC_126357	-0.716862	0.0062585	0.0336669
	ENSSSCG00000046669	0.731763	0.00633391	0.0339934
	XLOC_021342	-0.37052	0.00638406	0.0342502
	ENSSSCG00000051016	-0.651029	0.00678804	0.0359764
	ENSSSCG00000033707	-0.593512	0.00685656	0.03628
	ENSSSCG00000050217	0.735969	0.00691362	0.0365248
	ENSSSCG00000047986	0.958166	0.00695638	0.0366853
	ENSSSCG00000037852	1.12963	0.00695879	0.0366853
	XLOC_799638	0.859071	0.00734833	0.0383179
	XLOC_016636	0.671353	0.00750435	0.0389858
	ENSSSCG00000037520	-0.803309	0.00766664	0.0396168
	ENSSSCG00000048031	0.734109	0.00774574	0.0399561
	ENSSSCG00000043832	0.646789	0.00777265	0.0400671
	ENSSSCG00000051746	1.03811	0.00783816	0.040321
	ENSSSCG00000044764	0.573602	0.00804108	0.0410949
	ENSSSCG00000048434	-0.460104	0.00820617	0.0416951
	ENSSSCG00000047067	-0.360656	0.00821451	0.0417232
	ENSSSCG00000050213	0.707994	0.00822332	0.0417537
	XLOC_014650	0.704262	0.00861254	0.0431846
	XLOC_027699	-1.07581	0.00878369	0.0437626
	XLOC_025886	-0.937393	0.0091328	0.0451286
	ENSSSCG00000009638	-0.467382	0.00919098	0.0453513
	ENSSSCG00000042439	0.890747	0.00931677	0.0458049
	ENSSSCG00000043175	-0.395346	0.00943092	0.0462286
	ENSSSCG00000048405	0.991002	0.00948576	0.0464515
	XLOC_006071	0.576069	0.00949942	0.0464847
	ENSSSCG00000050419	0.687273	0.00964204	0.0469573
	ENSSSCG00000046947	-0.708168	0.00996692	0.0480174
	ENSSSCG00000036505	0.310377	0.0104735	0.0499244
(+)1vs-14	XLOC_024728	5.64909	1.44319e-33	5.46826e-31
	ENSSSCG00000051193	4.8404	4.72717e-33	1.70583e-30
	XLOC_025150	3.66032	2.20924e-32	7.44073e-30
	ENSSSCG00000050015	-2.91739	3.25247e-27	8.49904e-25
	XLOC_026156	2.95793	5.70024e-26	1.37131e-23
	ENSSSCG00000045292	5.29176	4.79749e-22	8.07897e-20
	ENSSSCG00000044134	4.80409	1.24618e-20	1.8337e-18
	ENSSSCG00000047944	5.53835	5.40875e-20	7.59028e-18
	XLOC_574152	5.26045	2.21212e-18	2.61929e-16
	XLOC_012200	8.23799	4.13895e-17	4.21007e-15
	ENSSSCG00000036096	2.64219	8.03289e-17	7.65702e-15
	ENSSSCG00000033794	-3.76183	6.60936e-16	5.82392e-14
	XLOC_017835	-2.56736	1.25848e-15	1.08372e-13
	ENSSSCG00000042665	3.46503	2.21135e-15	1.8415e-13
	XLOC_540073	4.33427	7.29393e-15	5.61151e-13
	XLOC_015687	2.38357	1.45274e-13	9.53145e-12
	XLOC_015106	-2.42332	2.43654e-13	1.53229e-11
	ENSSSCG00000051426	2.7011	1.09334e-12	6.37334e-11
	XLOC_010030	-4.1075	2.3271e-12	1.30628e-10
	ENSSSCG00000045280	2.76756	1.46126e-11	7.48204e-10
	XLOC_017479	3.34704	1.70885e-11	8.6788e-10
	ENSSSCG00000048149	-3.31024	5.24147e-11	2.46707e-09
	XLOC_198536	-2.94836	1.31477e-10	5.74255e-09
	ENSSSCG00000048060	3.04323	4.35769e-10	1.72442e-08
	ENSSSCG00000046495	2.44722	5.39655e-10	2.07064e-08
	XLOC_198314	2.82293	1.19969e-09	4.31889e-08
	XLOC_025146	1.76794	3.81269e-09	1.24806e-07
	XLOC_017432	-1.62537	5.49293e-09	1.75635e-07
	ENSSSCG00000044913	1.67612	9.45929e-09	2.90503e-07
	ENSSSCG00000044986	-2.33304	1.14688e-08	3.4352e-07
	ENSSSCG00000049805	2.67425	1.2572e-08	3.74343e-07
	ENSSSCG00000046806	1.99466	3.71925e-08	9.9768e-07
	ENSSSCG00000045414	2.19549	3.74442e-08	9.99129e-07
	XLOC_010589	3.40788	4.08167e-08	1.0815e-06
	ENSSSCG00000041918	2.4322	4.52939e-08	1.18358e-06
	ENSSSCG00000048356	-5.13433	4.55683e-08	1.18718e-06
	ENSSSCG00000047706	-2.78522	6.12804e-08	1.54794e-06
	ENSSSCG00000028695	-2.76403	7.59084e-08	1.87373e-06
	ENSSSCG00000043103	-2.42182	9.81441e-08	2.39915e-06
	XLOC_125594	2.99188	1.26789e-07	3.00723e-06
	XLOC_025586	-3.66632	1.74038e-07	3.99654e-06
	XLOC_654288	-2.4416	2.49049e-07	5.52647e-06
	ENSSSCG00000050649	2.78077	2.87307e-07	6.30164e-06
	ENSSSCG00000040582	-2.32725	3.0347e-07	6.62736e-06
	ENSSSCG00000050204	2.3106	3.13809e-07	6.80414e-06
	ENSSSCG00000049385	-2.38964	3.25882e-07	7.01572e-06
	ENSSSCG00000042692	2.29617	3.50399e-07	7.49034e-06
	XLOC_012977	2.60828	3.9145e-07	8.30926e-06
	XLOC_018195	6.69982	5.05911e-07	1.05035e-05
	ENSSSCG00000045831	1.81934	5.33467e-07	1.0983e-05
	XLOC_012336	1.2428	5.78262e-07	1.17639e-05
	ENSSSCG00000042332	1.73933	9.2418e-07	1.78205e-05
	ENSSSCG00000051701	2.15831	9.3285e-07	1.7942e-05
	ENSSSCG00000044141	-1.47941	1.02889e-06	1.95903e-05
	ENSSSCG00000039815	-1.39044	1.03072e-06	1.96005e-05
	ENSSSCG00000041401	-1.14266	1.26328e-06	2.32923e-05
	XLOC_015127	1.84803	1.567e-06	2.81726e-05
	ENSSSCG00000046389	3.53723	2.02884e-06	3.55496e-05
	ENSSSCG00000049828	2.27755	2.64735e-06	4.51306e-05
	XLOC_570897	3.81897	2.69532e-06	4.58477e-05
	ENSSSCG00000044425	1.998	2.70649e-06	4.59861e-05
	ENSSSCG00000043982	1.99343	3.18482e-06	5.32772e-05
	ENSSSCG00000024743	-2.15859	3.42787e-06	5.62868e-05
	XLOC_504687	1.81802	3.45428e-06	5.65979e-05
	XLOC_020207	2.3972	3.58955e-06	5.86242e-05
	ENSSSCG00000049185	2.52968	3.60958e-06	5.87613e-05
	ENSSSCG00000046723	1.7169	3.86389e-06	6.22991e-05
	ENSSSCG00000046791	2.54719	4.00656e-06	6.41896e-05
	ENSSSCG00000041987	1.34662	4.32725e-06	6.88905e-05
	XLOC_408951	-1.83757	4.5613e-06	7.23128e-05
	ENSSSCG00000044841	-1.09859	5.50922e-06	8.56388e-05
	ENSSSCG00000045154	-2.1161	6.09428e-06	9.35815e-05
	ENSSSCG00000042369	1.47105	6.12378e-06	9.39392e-05
	ENSSSCG00000049323	-2.25968	8.80256e-06	0.00012915
	XLOC_862886	-3.03184	9.92388e-06	0.000142295
	ENSSSCG00000050385	1.81126	1.09056e-05	0.000154327
	ENSSSCG00000050122	2.98754	1.59322e-05	0.000215213
	ENSSSCG00000048693	1.93106	1.80401e-05	0.000237753
	XLOC_200348	1.67354	1.81477e-05	0.000238549
	ENSSSCG00000048678	1.69655	1.98225e-05	0.000258323
	ENSSSCG00000047638	1.81795	2.04853e-05	0.000266046
	ENSSSCG00000049887	1.5138	2.15376e-05	0.000277571
	XLOC_018270	-1.88085	2.27873e-05	0.000291201
	ENSSSCG00000048111	-1.74288	3.25364e-05	0.00039513
	ENSSSCG00000041824	2.57473	3.27449e-05	0.000397026
	XLOC_007183	3.70284	3.33567e-05	0.000403475
	XLOC_009810	-1.52954	3.58713e-05	0.000429775
	ENSSSCG00000045417	1.59491	3.71777e-05	0.000443673
	ENSSSCG00000047147	-1.29396	3.9223e-05	0.000464788
	XLOC_126357	-2.348	4.05365e-05	0.000477462
	ENSSSCG00000048264	-1.73257	5.3059e-05	0.000602821
	ENSSSCG00000047088	2.24631	5.77683e-05	0.0006452
	ENSSSCG00000047379	-1.07553	0.000105144	0.00108776
	ENSSSCG00000044662	-1.82702	0.000106496	0.00109874
	ENSSSCG00000048215	1.49831	0.00011008	0.00112857
	ENSSSCG00000043650	-2.58264	0.00011064	0.00113225
	XLOC_018919	-1.50491	0.00011139	0.00113762
	ENSSSCG00000042438	-1.2777	0.000127676	0.0012798
	ENSSSCG00000016343	-1.77269	0.000134643	0.00133901
	ENSSSCG00000051650	-2.83134	0.000166513	0.00161051
	ENSSSCG00000046461	-0.876622	0.00018599	0.00177065
	XLOC_020360	1.6421	0.000192653	0.00182318
	XLOC_335607	2.64569	0.000195612	0.00184716
	XLOC_407450	2.2925	0.000198038	0.00186658
	XLOC_002768	0.894589	0.000286992	0.00256465
	ENSSSCG00000049481	1.29607	0.000335439	0.00292179
	ENSSSCG00000050213	1.31328	0.000377159	0.00323866
	XLOC_005742	2.35587	0.000379694	0.00325673
	ENSSSCG00000011196	0.859728	0.000394115	0.00335295
	XLOC_027533	0.869321	0.000397575	0.00337761
	ENSSSCG00000042439	1.46152	0.000409536	0.00345597
	XLOC_963181	-2.03056	0.000435153	0.00362771
	XLOC_025886	-2.01309	0.000440958	0.00367207
	XLOC_007547	1.53495	0.000487443	0.00399551
	XLOC_012823	1.41659	0.000506757	0.00411377
	XLOC_026157	1.59712	0.000550512	0.00440992
	ENSSSCG00000044109	-1.56041	0.000569332	0.00453909
	XLOC_017805	1.29458	0.000572353	0.00455597
	ENSSSCG00000046624	1.29186	0.000593318	0.00469656
	ENSSSCG00000048031	1.43605	0.000650975	0.00508828
	XLOC_018266	-1.3749	0.000705419	0.00543535
	XLOC_570364	1.3618	0.000709275	0.00546228
	ENSSSCG00000046669	1.2202	0.000733805	0.00562262
	XLOC_408080	1.44737	0.000740644	0.00566643
	ENSSSCG00000047067	-0.924101	0.000748866	0.00570629
	ENSSSCG00000028322	2.0299	0.000802574	0.00606674
	ENSSSCG00000045895	-1.30046	0.00081039	0.00611642
	ENSSSCG00000045128	1.00209	0.000847243	0.00634281
	ENSSSCG00000005094	0.836082	0.000888595	0.00658136
	ENSSSCG00000045865	1.32675	0.000925326	0.00682427
	ENSSSCG00000045657	1.70251	0.000932082	0.00685759
	ENSSSCG00000042000	-1.29345	0.000980734	0.0071496
	ENSSSCG00000042667	-1.91039	0.00101737	0.00738075
	ENSSSCG00000043219	-1.38754	0.00115635	0.0081801
	ENSSSCG00000042468	-1.41022	0.00116787	0.00824804
	ENSSSCG00000049319	-1.11488	0.00119546	0.00840758
	ENSSSCG00000042185	0.964691	0.00130385	0.00907722
	ENSSSCG00000045440	-1.3996	0.00134869	0.00935073
	ENSSSCG00000048711	1.10237	0.00135089	0.00935746
	ENSSSCG00000051033	1.33932	0.00154287	0.0104392
	XLOC_021553	-1.50443	0.00157132	0.010575
	XLOC_003621	1.51782	0.00158486	0.0106519
	ENSSSCG00000043766	-1.12212	0.00160258	0.010752
	XLOC_800414	1.74523	0.00165686	0.0110623
	ENSSSCG00000047985	-0.769051	0.00175569	0.0116096
	ENSSSCG00000046607	-1.19813	0.00180366	0.0118698
	ENSSSCG00000034251	1.35798	0.00182901	0.0120158
	ENSSSCG00000042176	-1.75713	0.00191045	0.0125021
	ENSSSCG00000041508	1.43941	0.00192084	0.0125646
	ENSSSCG00000039672	1.20716	0.00200335	0.0130424
	ENSSSCG00000048905	-2.27639	0.00204868	0.0132748
	XLOC_005186	0.866012	0.00205675	0.0133101
	ENSSSCG00000047625	1.6612	0.00212008	0.0136499
	ENSSSCG00000035352	1.1394	0.00212918	0.013691
	XLOC_570259	1.39911	0.00214038	0.0137281
	ENSSSCG00000043175	-0.815809	0.00214946	0.0137805
	ENSSSCG00000030438	0.699793	0.00232767	0.0146809
	XLOC_027163	0.85531	0.00237758	0.0149521
	ENSSSCG00000046945	-0.727302	0.00241711	0.0151441
	ENSSSCG00000048101	1.5913	0.00245002	0.0153187
	ENSSSCG00000043494	1.29235	0.00253914	0.0157814
	ENSSSCG00000046352	-1.37155	0.00257812	0.0160074
	XLOC_1094570	-1.30996	0.00264249	0.0163134
	ENSSSCG00000047250	-1.06918	0.00264385	0.0163152
	ENSSSCG00000033537	-0.964365	0.00290998	0.0176062
	ENSSSCG00000047090	-1.43797	0.00301925	0.0181324
	ENSSSCG00000048856	0.744181	0.00306654	0.0183412
	ENSSSCG00000046947	1.8178	0.00313682	0.0187024
	XLOC_005330	0.959935	0.00333431	0.0196877
	XLOC_337115	1.19808	0.00333455	0.0196877
	ENSSSCG00000047349	1.38326	0.00370346	0.0214481
	ENSSSCG00000049464	1.62938	0.00373498	0.0216059
	ENSSSCG00000048754	-1.60946	0.00379431	0.0218822
	ENSSSCG00000016379	0.907301	0.0039738	0.0227357
	XLOC_017544	1.03014	0.00397824	0.0227477
	XLOC_731466	2.70879	0.00406493	0.0231435
	ENSSSCG00000036880	0.678825	0.00448231	0.0250679
	ENSSSCG00000051523	2.15779	0.00458306	0.0254902
	ENSSSCG00000047270	-0.739934	0.00464332	0.0257498
	XLOC_014132	1.66171	0.00466041	0.0258256
	ENSSSCG00000051296	-1.41456	0.00466702	0.0258434
	XLOC_005499	1.01735	0.00547934	0.0294799
	ENSSSCG00000044255	1.07073	0.0056081	0.0300341
	ENSSSCG00000051023	-0.857062	0.00565653	0.03024
	ENSSSCG00000049640	1.09797	0.0056799	0.0303542
	ENSSSCG00000050616	0.832191	0.00568792	0.0303864
	ENSSSCG00000021146	-1.10791	0.00603524	0.031759
	ENSSSCG00000046766	-1.15509	0.00620812	0.0325122
	ENSSSCG00000041461	0.774428	0.00621152	0.0325188
	ENSSSCG00000041015	1.03343	0.00654634	0.0338388
	ENSSSCG00000044985	1.17972	0.00706515	0.0358485
	ENSSSCG00000048579	-1.68997	0.00727705	0.0367269
	ENSSSCG00000041370	-1.29216	0.00770142	0.0384336
	ENSSSCG00000038429	1.43454	0.00796162	0.0394367
	ENSSSCG00000042043	1.27398	0.00799843	0.0395382
	ENSSSCG00000046743	1.4759	0.00832021	0.0407446
	ENSSSCG00000043747	1.18754	0.00869795	0.0422384
	ENSSSCG00000041050	0.758751	0.00897589	0.0432418
	XLOC_728787	1.96939	0.00899783	0.0433062
	XLOC_026859	-0.699156	0.00919238	0.0439772
	ENSSSCG00000041866	1.16175	0.00933099	0.0444656
	XLOC_024743	-1.08441	0.00937932	0.0446461
	ENSSSCG00000049532	-1.10232	0.00979239	0.0461772
	ENSSSCG00000044736	0.941825	0.0100056	0.0469924
	XLOC_009194	-0.69279	0.0102151	0.0477397
	XLOC_799496	-0.916774	0.0107258	0.0496568
