## Supplemental Table for "Identifying long non-coding RNAs and characterizing their functional roles in swine mammary gland from colostrogenesis to lactogenesis": Table S4.xls

### Sheet: Sheet1
Table S4 The predicted target genes of DE LncRNAs
(-10)vs-14		(-6)vs-14		(-2)vs-14		(+)1vs-14
DE LncRNAs	Target genes	DE LncRNAs	Target genes	DE LncRNAs	Target genes	DE LncRNAs	Target genes
XLOC_025146	ENSSSCG00000009261*	ENSSSCG00000045128	ENSSSCG00000000171*	XLOC_018919	ENSSSCG00000000114*	XLOC_018919	ENSSSCG00000000114*
	ENSSSCG00000009262*	XLOC_026859	ENSSSCG00000000220*	XLOC_026859	ENSSSCG00000000220*	ENSSSCG00000045128	ENSSSCG00000000171*
XLOC_025150	ENSSSCG00000009266*		ENSSSCG00000000223		ENSSSCG00000000223	XLOC_026859	ENSSSCG00000000220*
	ENSSSCG00000009267*	XLOC_021553	ENSSSCG00000003547*	ENSSSCG00000044141	ENSSSCG00000000521*		ENSSSCG00000000223
	ENSSSCG00000039238	XLOC_021992	ENSSSCG00000003755*		ENSSSCG00000000522*	ENSSSCG00000044141	ENSSSCG00000000521*
XLOC_026156	ENSSSCG00000015405*	ENSSSCG00000041987	ENSSSCG00000003949*	XLOC_963181	ENSSSCG00000001657*		ENSSSCG00000000522*
ENSSSCG00000024743	ENSSSCG00000017516		ENSSSCG00000003951*		ENSSSCG00000001658	XLOC_963181	ENSSSCG00000001657*
XLOC_027177	ENSSSCG00000037775*		ENSSSCG00000030177*		ENSSSCG00000001659		ENSSSCG00000001658
	ENSSSCG00000040849*	ENSSSCG00000042663	ENSSSCG00000004279*		ENSSSCG00000001660*		ENSSSCG00000001659
			ENSSSCG00000019520	ENSSSCG00000047067	ENSSSCG00000002285		ENSSSCG00000001660*
		ENSSSCG00000040582	ENSSSCG00000005904		ENSSSCG00000002287	ENSSSCG00000043650	ENSSSCG00000002257*
			ENSSSCG00000005907		ENSSSCG00000033295*		ENSSSCG00000035989
			ENSSSCG00000005908	ENSSSCG00000050616	ENSSSCG00000002375*	ENSSSCG00000047067	ENSSSCG00000002285
			ENSSSCG00000005909	ENSSSCG00000051016	ENSSSCG00000002440*		ENSSSCG00000002287
			ENSSSCG00000005910*		ENSSSCG00000034114		ENSSSCG00000033295*
			ENSSSCG00000005917	ENSSSCG00000044425	ENSSSCG00000002953*	ENSSSCG00000050616	ENSSSCG00000002375*
			ENSSSCG00000005920*		ENSSSCG00000002955*	ENSSSCG00000041015	ENSSSCG00000002671*
			ENSSSCG00000025116*		ENSSSCG00000002959		ENSSSCG00000002672*
			ENSSSCG00000046182		ENSSSCG00000038902*	ENSSSCG00000046766	ENSSSCG00000002937
		ENSSSCG00000006581	ENSSSCG00000006578	XLOC_020627	ENSSSCG00000002965*		ENSSSCG00000029420
			ENSSSCG00000006582	ENSSSCG00000050217	ENSSSCG00000003278		ENSSSCG00000029600*
			ENSSSCG00000028553	XLOC_021249	ENSSSCG00000003329*	ENSSSCG00000044425	ENSSSCG00000002953*
		XLOC_012336	ENSSSCG00000007469		ENSSSCG00000003342		ENSSSCG00000002955*
			ENSSSCG00000027206		ENSSSCG00000003344		ENSSSCG00000002959
		XLOC_012374	ENSSSCG00000007494		ENSSSCG00000003346*		ENSSSCG00000038902*
			ENSSSCG00000007497*		ENSSSCG00000021880	XLOC_021553	ENSSSCG00000003547*
		XLOC_015687	ENSSSCG00000007713	XLOC_021553	ENSSSCG00000003547*	ENSSSCG00000047147	ENSSSCG00000003577
			ENSSSCG00000007715	ENSSSCG00000047147	ENSSSCG00000003577	ENSSSCG00000042438	ENSSSCG00000003577
			ENSSSCG00000007717*	ENSSSCG00000042438	ENSSSCG00000003577		ENSSSCG00000003578
			ENSSSCG00000033358*		ENSSSCG00000003578	ENSSSCG00000042000	ENSSSCG00000003701*
			ENSSSCG00000039800	ENSSSCG00000042000	ENSSSCG00000003701*		ENSSSCG00000025478
		XLOC_024743	ENSSSCG00000008973*		ENSSSCG00000025478		ENSSSCG00000028010
		XLOC_025146	ENSSSCG00000009261*		ENSSSCG00000028010	ENSSSCG00000041987	ENSSSCG00000003949*
			ENSSSCG00000009262*	ENSSSCG00000041327	ENSSSCG00000003755*		ENSSSCG00000003951*
		XLOC_025150	ENSSSCG00000009266*	XLOC_021992	ENSSSCG00000003755*		ENSSSCG00000030177*
			ENSSSCG00000009267*	ENSSSCG00000041987	ENSSSCG00000003949*	ENSSSCG00000044841	ENSSSCG00000004293
			ENSSSCG00000039238		ENSSSCG00000003951*		ENSSSCG00000004294*
		XLOC_009020	ENSSSCG00000010370*		ENSSSCG00000030177*	XLOC_002768	ENSSSCG00000004657*
			ENSSSCG00000043778*	ENSSSCG00000042663	ENSSSCG00000004279*	ENSSSCG00000005094	ENSSSCG00000005095
		XLOC_014132	ENSSSCG00000013839		ENSSSCG00000019520	ENSSSCG00000051701	ENSSSCG00000005191*
			ENSSSCG00000023607	ENSSSCG00000044841	ENSSSCG00000004293	ENSSSCG00000042369	ENSSSCG00000005383*
		XLOC_026156	ENSSSCG00000015405*		ENSSSCG00000004294*	ENSSSCG00000048111	ENSSSCG00000005582
		ENSSSCG00000048149	ENSSSCG00000016232	ENSSSCG00000051701	ENSSSCG00000005191*	ENSSSCG00000040582	ENSSSCG00000005904
		ENSSSCG00000042185	ENSSSCG00000016378	XLOC_002435	ENSSSCG00000005707*		ENSSSCG00000005907
		ENSSSCG00000047513	ENSSSCG00000016381*	ENSSSCG00000040582	ENSSSCG00000005904		ENSSSCG00000005908
		XLOC_408080	ENSSSCG00000016381*		ENSSSCG00000005907		ENSSSCG00000005909
		ENSSSCG00000046607	ENSSSCG00000016430		ENSSSCG00000005908		ENSSSCG00000005910*
			ENSSSCG00000016431*		ENSSSCG00000005909		ENSSSCG00000005917
			ENSSSCG00000016432*		ENSSSCG00000005910*		ENSSSCG00000005920*
		ENSSSCG00000048060	ENSSSCG00000016894*		ENSSSCG00000005917		ENSSSCG00000025116*
		ENSSSCG00000042682	ENSSSCG00000017177		ENSSSCG00000005920*		ENSSSCG00000046182
			ENSSSCG00000017181		ENSSSCG00000025116*	XLOC_017805	ENSSSCG00000006307*
			ENSSSCG00000019245		ENSSSCG00000046182	XLOC_017835	ENSSSCG00000006347*
			ENSSSCG00000023362*	XLOC_017805	ENSSSCG00000006307*		ENSSSCG00000006350*
		ENSSSCG00000050015	ENSSSCG00000017251*	XLOC_017835	ENSSSCG00000006347*	ENSSSCG00000044662	ENSSSCG00000006487
		XLOC_005878	ENSSSCG00000017376*		ENSSSCG00000006350*		ENSSSCG00000006490
			ENSSSCG00000017378	XLOC_018030	ENSSSCG00000006572*	ENSSSCG00000043747	ENSSSCG00000006665
			ENSSSCG00000017379*		ENSSSCG00000006578	XLOC_018195	ENSSSCG00000006748*
		ENSSSCG00000024743	ENSSSCG00000017516		ENSSSCG00000006582	ENSSSCG00000047985	ENSSSCG00000007206
		ENSSSCG00000046841	ENSSSCG00000017904		ENSSSCG00000028553		ENSSSCG00000007212*
			ENSSSCG00000017908*	ENSSSCG00000006581	ENSSSCG00000006578		ENSSSCG00000031519
		ENSSSCG00000043982	ENSSSCG00000019156		ENSSSCG00000006582	XLOC_012200	ENSSSCG00000007344
		ENSSSCG00000043175	ENSSSCG00000020665		ENSSSCG00000028553	XLOC_012336	ENSSSCG00000007469
			ENSSSCG00000025513*	ENSSSCG00000043747	ENSSSCG00000006665		ENSSSCG00000027206
			ENSSSCG00000026212*	XLOC_012336	ENSSSCG00000007469	XLOC_015687	ENSSSCG00000007713
			ENSSSCG00000026293		ENSSSCG00000027206		ENSSSCG00000007715
			ENSSSCG00000038711	XLOC_535646	ENSSSCG00000007493*		ENSSSCG00000007717*
		ENSSSCG00000036096	ENSSSCG00000021536		ENSSSCG00000007494		ENSSSCG00000033358*
			ENSSSCG00000023304*		ENSSSCG00000007496		ENSSSCG00000039800
			ENSSSCG00000023315	XLOC_012374	ENSSSCG00000007494	ENSSSCG00000043494	ENSSSCG00000007896
			ENSSSCG00000023743*		ENSSSCG00000007497*	ENSSSCG00000043219	ENSSSCG00000008122
			ENSSSCG00000029264	ENSSSCG00000049698	ENSSSCG00000007585*		ENSSSCG00000039523
			ENSSSCG00000030518*	XLOC_015687	ENSSSCG00000007713	XLOC_024728	ENSSSCG00000008959*
			ENSSSCG00000035052*		ENSSSCG00000007715		ENSSSCG00000008961
		ENSSSCG00000051023	ENSSSCG00000021991		ENSSSCG00000007717*	XLOC_024743	ENSSSCG00000008973*
			ENSSSCG00000023078*		ENSSSCG00000033358*	XLOC_025146	ENSSSCG00000009261*
		ENSSSCG00000047361	ENSSSCG00000023636		ENSSSCG00000039800		ENSSSCG00000009262*
		XLOC_004739	ENSSSCG00000024018	XLOC_024743	ENSSSCG00000008973*	XLOC_025150	ENSSSCG00000009266*
			ENSSSCG00000033689	XLOC_025146	ENSSSCG00000009261*		ENSSSCG00000009267*
			ENSSSCG00000035852		ENSSSCG00000009262*		ENSSSCG00000039238
			ENSSSCG00000039873	XLOC_025150	ENSSSCG00000009266*	ENSSSCG00000045154	ENSSSCG00000009560*
			ENSSSCG00000040352		ENSSSCG00000009267*		ENSSSCG00000009563
			ENSSSCG00000040385		ENSSSCG00000039238	ENSSSCG00000049805	ENSSSCG00000009565*
			ENSSSCG00000040503	ENSSSCG00000049805	ENSSSCG00000009565*	ENSSSCG00000047090	ENSSSCG00000009653
		ENSSSCG00000044256	ENSSSCG00000030102	ENSSSCG00000046495	ENSSSCG00000010143*	ENSSSCG00000048264	ENSSSCG00000009705*
		ENSSSCG00000046599	ENSSSCG00000031780	XLOC_009020	ENSSSCG00000010370*		ENSSSCG00000030118*
		ENSSSCG00000045200	ENSSSCG00000032199		ENSSSCG00000043778*	ENSSSCG00000046495	ENSSSCG00000010143*
			ENSSSCG00000032902	ENSSSCG00000045657	ENSSSCG00000010994	ENSSSCG00000047944	ENSSSCG00000010816*
		ENSSSCG00000048405	ENSSSCG00000033591		ENSSSCG00000010995	ENSSSCG00000045657	ENSSSCG00000010994
		XLOC_570364	ENSSSCG00000038304		ENSSSCG00000010999		ENSSSCG00000010995
			ENSSSCG00000038508*	XLOC_003732	ENSSSCG00000011075		ENSSSCG00000010999
		XLOC_799496	ENSSSCG00000038966*	ENSSSCG00000045440	ENSSSCG00000011107	ENSSSCG00000045440	ENSSSCG00000011107
			ENSSSCG00000039587*	XLOC_003829	ENSSSCG00000011125*	ENSSSCG00000011196	ENSSSCG00000011195*
		XLOC_005792	ENSSSCG00000039878	ENSSSCG00000011196	ENSSSCG00000011195*		ENSSSCG00000011197
					ENSSSCG00000011197	XLOC_007183	ENSSSCG00000011850*
				XLOC_007183	ENSSSCG00000011850*		ENSSSCG00000011853
					ENSSSCG00000011853	ENSSSCG00000043103	ENSSSCG00000012071
				ENSSSCG00000037520	ENSSSCG00000012767	ENSSSCG00000028695	ENSSSCG00000012519
				XLOC_014132	ENSSSCG00000013839		ENSSSCG00000012520*
					ENSSSCG00000023607	XLOC_570259	ENSSSCG00000012836
				ENSSSCG00000039815	ENSSSCG00000014003		ENSSSCG00000012842
					ENSSSCG00000014007		ENSSSCG00000012846
				XLOC_014650	ENSSSCG00000014061*		ENSSSCG00000012847
					ENSSSCG00000014062*		ENSSSCG00000023933*
				XLOC_025886	ENSSSCG00000015267*	ENSSSCG00000043766	ENSSSCG00000013276
					ENSSSCG00000023472	XLOC_014132	ENSSSCG00000013839
				XLOC_026156	ENSSSCG00000015405*		ENSSSCG00000023607
				XLOC_1094570	ENSSSCG00000015524	ENSSSCG00000039815	ENSSSCG00000014003
					ENSSSCG00000024674		ENSSSCG00000014007
				XLOC_407048	ENSSSCG00000015780*	ENSSSCG00000051426	ENSSSCG00000014436*
				XLOC_010589	ENSSSCG00000016223*	XLOC_015106	ENSSSCG00000014443*
				ENSSSCG00000048149	ENSSSCG00000016232	ENSSSCG00000041370	ENSSSCG00000014893
				ENSSSCG00000016379	ENSSSCG00000016370	XLOC_025886	ENSSSCG00000015267*
					ENSSSCG00000016378		ENSSSCG00000023472
					ENSSSCG00000016381*	ENSSSCG00000049385	ENSSSCG00000015270*
				ENSSSCG00000042185	ENSSSCG00000016378		ENSSSCG00000015271
				XLOC_408080	ENSSSCG00000016381*	ENSSSCG00000050122	ENSSSCG00000015270*
				ENSSSCG00000044134	ENSSSCG00000016420*	XLOC_026156	ENSSSCG00000015405*
				ENSSSCG00000046607	ENSSSCG00000016430	XLOC_026157	ENSSSCG00000015405*
					ENSSSCG00000016431*	XLOC_1094570	ENSSSCG00000015524
					ENSSSCG00000016432*		ENSSSCG00000024674
				ENSSSCG00000042618	ENSSSCG00000016569*	XLOC_009810	ENSSSCG00000015717*
					ENSSSCG00000016572	XLOC_010589	ENSSSCG00000016223*
				ENSSSCG00000048060	ENSSSCG00000016894*	ENSSSCG00000048149	ENSSSCG00000016232
				ENSSSCG00000050015	ENSSSCG00000017251*	ENSSSCG00000016379	ENSSSCG00000016370
				ENSSSCG00000033537	ENSSSCG00000017251*		ENSSSCG00000016378
					ENSSSCG00000037754*		ENSSSCG00000016381*
				XLOC_005878	ENSSSCG00000017376*	ENSSSCG00000042185	ENSSSCG00000016378
					ENSSSCG00000017378	XLOC_408080	ENSSSCG00000016381*
					ENSSSCG00000017379*	ENSSSCG00000044134	ENSSSCG00000016420*
				ENSSSCG00000024743	ENSSSCG00000017516	ENSSSCG00000046607	ENSSSCG00000016430
				ENSSSCG00000043982	ENSSSCG00000019156		ENSSSCG00000016431*
				ENSSSCG00000043175	ENSSSCG00000020665		ENSSSCG00000016432*
					ENSSSCG00000025513*	XLOC_012823	ENSSSCG00000016549
					ENSSSCG00000026212*	ENSSSCG00000051193	ENSSSCG00000016726*
					ENSSSCG00000026293	ENSSSCG00000048060	ENSSSCG00000016894*
					ENSSSCG00000038711	ENSSSCG00000050015	ENSSSCG00000017251*
				ENSSSCG00000036096	ENSSSCG00000021536	ENSSSCG00000033537	ENSSSCG00000017251*
					ENSSSCG00000023743*		ENSSSCG00000037754*
					ENSSSCG00000029264	ENSSSCG00000049532	ENSSSCG00000017367
					ENSSSCG00000030518*	ENSSSCG00000024743	ENSSSCG00000017516
					ENSSSCG00000035052*	XLOC_005330	ENSSSCG00000017615
				XLOC_025410	ENSSSCG00000021822*	XLOC_005499	ENSSSCG00000017783*
				ENSSSCG00000051023	ENSSSCG00000021991		ENSSSCG00000035445*
					ENSSSCG00000023078*	ENSSSCG00000046461	ENSSSCG00000018031
				XLOC_027699	ENSSSCG00000022129	ENSSSCG00000046791	ENSSSCG00000019034*
				ENSSSCG00000048693	ENSSSCG00000023228*	ENSSSCG00000043982	ENSSSCG00000019156
					ENSSSCG00000023304*	ENSSSCG00000043175	ENSSSCG00000020665
					ENSSSCG00000023315		ENSSSCG00000025513*
					ENSSSCG00000040533		ENSSSCG00000026212*
				ENSSSCG00000047361	ENSSSCG00000023636		ENSSSCG00000026293
				XLOC_004739	ENSSSCG00000024018		ENSSSCG00000038711
					ENSSSCG00000033689	XLOC_003621	ENSSSCG00000020705*
					ENSSSCG00000035852	ENSSSCG00000041050	ENSSSCG00000020737
					ENSSSCG00000039873	ENSSSCG00000048856	ENSSSCG00000020737
					ENSSSCG00000040352	ENSSSCG00000036096	ENSSSCG00000021536
					ENSSSCG00000040385		ENSSSCG00000023304*
					ENSSSCG00000040503		ENSSSCG00000023315
				ENSSSCG00000050339	ENSSSCG00000027144*		ENSSSCG00000023743*
				XLOC_007694	ENSSSCG00000027357*		ENSSSCG00000029264
				ENSSSCG00000048434	ENSSSCG00000029991		ENSSSCG00000030518*
					ENSSSCG00000039034*		ENSSSCG00000035052*
				ENSSSCG00000044256	ENSSSCG00000030102	ENSSSCG00000051023	ENSSSCG00000021991
				ENSSSCG00000047379	ENSSSCG00000031166*		ENSSSCG00000023078*
					ENSSSCG00000033194	ENSSSCG00000044109	ENSSSCG00000022347
					ENSSSCG00000035374*	ENSSSCG00000048693	ENSSSCG00000023228*
					ENSSSCG00000035706*		ENSSSCG00000040533
					ENSSSCG00000037056	ENSSSCG00000047638	ENSSSCG00000026412
					ENSSSCG00000040264	ENSSSCG00000041401	ENSSSCG00000027280*
				XLOC_862886	ENSSSCG00000031166*		ENSSSCG00000028973
					ENSSSCG00000033194		ENSSSCG00000030284
					ENSSSCG00000035374*		ENSSSCG00000030477*
					ENSSSCG00000035706*	ENSSSCG00000030438	ENSSSCG00000028411
					ENSSSCG00000037056	XLOC_018266	ENSSSCG00000031125*
				ENSSSCG00000046599	ENSSSCG00000031780	XLOC_018270	ENSSSCG00000031125*
				ENSSSCG00000045200	ENSSSCG00000032199		ENSSSCG00000037808*
					ENSSSCG00000032902	ENSSSCG00000047379	ENSSSCG00000031166*
				ENSSSCG00000041317	ENSSSCG00000033099		ENSSSCG00000033194
				ENSSSCG00000036880	ENSSSCG00000033193		ENSSSCG00000035374*
				ENSSSCG00000048405	ENSSSCG00000033591		ENSSSCG00000035706*
				ENSSSCG00000046815	ENSSSCG00000034727*		ENSSSCG00000037056
				XLOC_020207	ENSSSCG00000035388		ENSSSCG00000040264
				ENSSSCG00000034251	ENSSSCG00000037035	XLOC_862886	ENSSSCG00000031166*
				XLOC_570364	ENSSSCG00000038304		ENSSSCG00000033194
					ENSSSCG00000038508*		ENSSSCG00000035374*
				ENSSSCG00000048420	ENSSSCG00000038809		ENSSSCG00000035706*
					ENSSSCG00000039794		ENSSSCG00000037056
				XLOC_799496	ENSSSCG00000038966*	XLOC_020360	ENSSSCG00000032985*
					ENSSSCG00000039587*		ENSSSCG00000037660
				XLOC_504687	ENSSSCG00000040554*	ENSSSCG00000036880	ENSSSCG00000033193
				ENSSSCG00000049640	ENSSSCG00000040967	XLOC_020207	ENSSSCG00000035388
						ENSSSCG00000034251	ENSSSCG00000037035
						XLOC_198314	ENSSSCG00000037336
							ENSSSCG00000037557
						XLOC_570364	ENSSSCG00000038304
							ENSSSCG00000038508*
						XLOC_799496	ENSSSCG00000038966*
							ENSSSCG00000039587*
						ENSSSCG00000041866	ENSSSCG00000039626*
						ENSSSCG00000049185	ENSSSCG00000040207*
						XLOC_504687	ENSSSCG00000040554*
						ENSSSCG00000049640	ENSSSCG00000040967
Note: * indicates the differentially expressed target genes.
