## Supplemental Table for "Identifying long non-coding RNAs and characterizing their functional roles in swine mammary gland from colostrogenesis to lactogenesis": Table S6.xls

### Sheet: Sheet1
Table S6 The lncRNAs and genes involved in significant modules
Greenyellow	Green	Black	Yellow	Brown	Blue	Turquoise
XLOC_012374	XLOC_024971	XLOC_016878	XLOC_000412	XLOC_007694	ENSSSCG00000006581	XLOC_023369
XLOC_025150	XLOC_025062	ENSSSCG00000002287	XLOC_024728	ENSSSCG00000002257	ENSSSCG00000016379	XLOC_653128
XLOC_008121	XLOC_025410	ENSSSCG00000002375	XLOC_025049	ENSSSCG00000002285	ENSSSCG00000000220	XLOC_025340
XLOC_006489	ENSSSCG00000005094	ENSSSCG00000002671	XLOC_025406	ENSSSCG00000002672	ENSSSCG00000001511	XLOC_004713
XLOC_026157	ENSSSCG00000011196	ENSSSCG00000003353	XLOC_010589	ENSSSCG00000003189	ENSSSCG00000001641	XLOC_020379
XLOC_408409	ENSSSCG00000000040	ENSSSCG00000004438	ENSSSCG00000000114	ENSSSCG00000003701	ENSSSCG00000001804	XLOC_001405
XLOC_012730	ENSSSCG00000000171	ENSSSCG00000004577	ENSSSCG00000001076	ENSSSCG00000003949	ENSSSCG00000002266	XLOC_570364
XLOC_013304	ENSSSCG00000003344	ENSSSCG00000005761	ENSSSCG00000001646	ENSSSCG00000003951	ENSSSCG00000002392	ENSSSCG00000007311
XLOC_005330	ENSSSCG00000003410	ENSSSCG00000006098	ENSSSCG00000001659	ENSSSCG00000004294	ENSSSCG00000002627	ENSSSCG00000013753
XLOC_015988	ENSSSCG00000004420	ENSSSCG00000006572	ENSSSCG00000002429	ENSSSCG00000004508	ENSSSCG00000002937	ENSSSCG00000000034
XLOC_004742	ENSSSCG00000005707	ENSSSCG00000007027	ENSSSCG00000002628	ENSSSCG00000005908	ENSSSCG00000002955	ENSSSCG00000000223
ENSSSCG00000040582	ENSSSCG00000006651	ENSSSCG00000007312	ENSSSCG00000002629	ENSSSCG00000005909	ENSSSCG00000002965	ENSSSCG00000000521
ENSSSCG00000006206	ENSSSCG00000007239	ENSSSCG00000007826	ENSSSCG00000002959	ENSSSCG00000006487	ENSSSCG00000003192	ENSSSCG00000000522
ENSSSCG00000009702	ENSSSCG00000007497	ENSSSCG00000007896	ENSSSCG00000003199	ENSSSCG00000006939	ENSSSCG00000003342	ENSSSCG00000001419
ENSSSCG00000011125	ENSSSCG00000007542	ENSSSCG00000009267	ENSSSCG00000003278	ENSSSCG00000007031	ENSSSCG00000003755	ENSSSCG00000001420
ENSSSCG00000012479	ENSSSCG00000007812	ENSSSCG00000011470	ENSSSCG00000003577	ENSSSCG00000007064	ENSSSCG00000003995	ENSSSCG00000001421
ENSSSCG00000012741	ENSSSCG00000009162	ENSSSCG00000011850	ENSSSCG00000004002	ENSSSCG00000007362	ENSSSCG00000004223	ENSSSCG00000001422
ENSSSCG00000038508	ENSSSCG00000009228	ENSSSCG00000012532	ENSSSCG00000005383	ENSSSCG00000007494	ENSSSCG00000004772	ENSSSCG00000001657
	ENSSSCG00000009664	ENSSSCG00000012613	ENSSSCG00000005582	ENSSSCG00000007669	ENSSSCG00000005015	ENSSSCG00000001658
	ENSSSCG00000009665	ENSSSCG00000013282	ENSSSCG00000005904	ENSSSCG00000007708	ENSSSCG00000005917	ENSSSCG00000001660
	ENSSSCG00000009705	ENSSSCG00000016223	ENSSSCG00000006166	ENSSSCG00000007713	ENSSSCG00000005920	ENSSSCG00000002440
	ENSSSCG00000010370	ENSSSCG00000016498	ENSSSCG00000006350	ENSSSCG00000007715	ENSSSCG00000006490	ENSSSCG00000002708
	ENSSSCG00000011195	ENSSSCG00000016549	ENSSSCG00000006362	ENSSSCG00000007721	ENSSSCG00000006582	ENSSSCG00000002953
	ENSSSCG00000012845	ENSSSCG00000016564	ENSSSCG00000006954	ENSSSCG00000007803	ENSSSCG00000006648	ENSSSCG00000003194
	ENSSSCG00000012853		ENSSSCG00000007155	ENSSSCG00000008675	ENSSSCG00000006665	ENSSSCG00000003329
	ENSSSCG00000012984		ENSSSCG00000007228	ENSSSCG00000008682	ENSSSCG00000007026	ENSSSCG00000003578
	ENSSSCG00000014805		ENSSSCG00000007252	ENSSSCG00000008788	ENSSSCG00000007030	ENSSSCG00000003773
	ENSSSCG00000014843		ENSSSCG00000007806	ENSSSCG00000009119	ENSSSCG00000007206	ENSSSCG00000004222
	ENSSSCG00000016381		ENSSSCG00000008122	ENSSSCG00000009120	ENSSSCG00000007249	ENSSSCG00000004275
	ENSSSCG00000016409		ENSSSCG00000008335	ENSSSCG00000009233	ENSSSCG00000007309	ENSSSCG00000004279
	ENSSSCG00000016430		ENSSSCG00000008959	ENSSSCG00000009560	ENSSSCG00000007364	ENSSSCG00000004293
	ENSSSCG00000016719		ENSSSCG00000008961	ENSSSCG00000009653	ENSSSCG00000007602	ENSSSCG00000004435
	ENSSSCG00000016976		ENSSSCG00000008973	ENSSSCG00000010143	ENSSSCG00000007720	ENSSSCG00000004657
	ENSSSCG00000017783		ENSSSCG00000009390	ENSSSCG00000010801	ENSSSCG00000007804	ENSSSCG00000004771
	ENSSSCG00000020799		ENSSSCG00000012528	ENSSSCG00000012879	ENSSSCG00000008336	ENSSSCG00000004979
			ENSSSCG00000012689	ENSSSCG00000013028	ENSSSCG00000008681	ENSSSCG00000004985
			ENSSSCG00000012842	ENSSSCG00000013276	ENSSSCG00000008947	ENSSSCG00000005022
			ENSSSCG00000012850	ENSSSCG00000013468	ENSSSCG00000009239	ENSSSCG00000005150
			ENSSSCG00000012854	ENSSSCG00000013478	ENSSSCG00000009242	ENSSSCG00000005191
			ENSSSCG00000012979	ENSSSCG00000014003	ENSSSCG00000009243	ENSSSCG00000005759
			ENSSSCG00000013597	ENSSSCG00000014436	ENSSSCG00000009245	ENSSSCG00000005828
			ENSSSCG00000013742	ENSSSCG00000014893	ENSSSCG00000009261	ENSSSCG00000005830
			ENSSSCG00000014061	ENSSSCG00000015336	ENSSSCG00000009262	ENSSSCG00000005907
			ENSSSCG00000014062	ENSSSCG00000015384	ENSSSCG00000009567	ENSSSCG00000005910
			ENSSSCG00000014071	ENSSSCG00000015524	ENSSSCG00000009925	ENSSSCG00000006301
			ENSSSCG00000014149	ENSSSCG00000015710	ENSSSCG00000010179	ENSSSCG00000006307
			ENSSSCG00000014957	ENSSSCG00000016232	ENSSSCG00000010181	ENSSSCG00000006347
			ENSSSCG00000014959	ENSSSCG00000016378	ENSSSCG00000011101	ENSSSCG00000006612
			ENSSSCG00000015271	ENSSSCG00000016522	ENSSSCG00000011332	ENSSSCG00000006956
			ENSSSCG00000015405	ENSSSCG00000016738	ENSSSCG00000012519	ENSSSCG00000007162
			ENSSSCG00000016431	ENSSSCG00000016756	ENSSSCG00000012520	ENSSSCG00000007212
			ENSSSCG00000016726	ENSSSCG00000017126	ENSSSCG00000012586	ENSSSCG00000007585
			ENSSSCG00000016753	ENSSSCG00000017626	ENSSSCG00000012617	ENSSSCG00000007664
			ENSSSCG00000016755	ENSSSCG00000020665	ENSSSCG00000012695	ENSSSCG00000007717
					ENSSSCG00000012767	ENSSSCG00000007808
					ENSSSCG00000012811	ENSSSCG00000007967
					ENSSSCG00000012848	ENSSSCG00000007985
					ENSSSCG00000012875	ENSSSCG00000008578
					ENSSSCG00000012956	ENSSSCG00000009234
					ENSSSCG00000013467	ENSSSCG00000009236
					ENSSSCG00000013602	ENSSSCG00000009563
					ENSSSCG00000014443	ENSSSCG00000009565
					ENSSSCG00000015644	ENSSSCG00000009683
					ENSSSCG00000016370	ENSSSCG00000010180
					ENSSSCG00000016432	ENSSSCG00000010621
					ENSSSCG00000016569	ENSSSCG00000010640
					ENSSSCG00000016679	ENSSSCG00000010780
					ENSSSCG00000017128	ENSSSCG00000011075
					ENSSSCG00000017137	ENSSSCG00000011085
						ENSSSCG00000011107
						ENSSSCG00000011179
						ENSSSCG00000012843
						ENSSSCG00000013463
						ENSSSCG00000013715
						ENSSSCG00000013744
						ENSSSCG00000013839
						ENSSSCG00000014007
						ENSSSCG00000014539
						ENSSSCG00000014802
						ENSSSCG00000015267
						ENSSSCG00000015270
						ENSSSCG00000015780
						ENSSSCG00000015814
						ENSSSCG00000016368
						ENSSSCG00000016572
						ENSSSCG00000016720
						ENSSSCG00000016721
						ENSSSCG00000016754
						ENSSSCG00000016763
						ENSSSCG00000016894
						ENSSSCG00000016968
						ENSSSCG00000017133
						ENSSSCG00000017136
						ENSSSCG00000017379
						ENSSSCG00000020879
						ENSSSCG00000021220
						ENSSSCG00000022129
						ENSSSCG00000023933
						ENSSSCG00000029600
						ENSSSCG00000037035
